# Direct targeting of the WAVE-regulatory complex and actin cytoskeleton by the *Anaplasma phagocytophilum* effector, AnkA

**DOI:** 10.64898/2026.07.31.742066

**Authors:** Hannah L. Burge, Shashi P. Singh, Jianyang Wang, Suchitra Pradhan, Katharine M. Wood, Joshua W. Lee, Rob Barringer, Silvia A. Synowsky, Sally L. Shirran, Patrick J. Moynihan, Andrew L. Lovering, Laura M. Machesky, Mark A. Jepson, J. Stephen Dumler, Ian T. Cadby

## Abstract

The obligate intracellular tick-borne pathogen *Anaplasma phagocytophilum* is unusual in its tropism for neutrophils, within which it survives and replicates. Central to colonization of this hostile niche are secreted effector proteins. One such effector protein, AnkA, interacts with multiple host ligands in the cytoplasm and nucleus, yet how these interactions promote infection remains unclear. We discovered that AnkA directly binds both the WAVE Regulatory Complex (WRC), a signal-integration hub regulating branched actin networks, and monomeric and filamentous actin. AnkA uses two forms of molecular mimicry: binding to the Abi1 component of the WRC via a WRC-Recruiting Abi1-binding Peptide (WRAP), and binding actin via a WH2-like Actin Binding Motif (ABM). These interactions enable AnkA to exert multi-factorial influence on the actin cytoskeleton and signaling pathways converging on this structure. AnkA and the WRC co-localise during bacterial internalization and late stages of infection, suggesting roles in both host-cell colonization and bacterial dissemination. Our work reveals AnkA as the first example of a bacterial effector that directly targets the WRC. The co-occurrence of WRAP- and ABM-like motifs in other bacterial effector proteins suggests that this mechanism of actin cytoskeleton subversion may represent a conserved strategy used by other obligate intracellular bacteria.
