## Supplementary xls files for "Direct targeting of the WAVE-regulatory complex and actin cytoskeleton by the *Anaplasma phagocytophilum* effector, AnkA": SUPPLEMENTARY XLS 3 - ANTI GFP IP DATA.xlsx

### Sheet: Samples Report
SUPPLEMENTARY TABLE 3: LC-MS-MS PEPTIDE COUNTS OF eGFP-IMMUNOPRECIPITATES OF ANKA CONSTRUCTS
Yellow = WAVE-regulatory complex proteins
Blue = actin binding proteins						Total Spectrum Count	Total Spectrum Count
						HEK293	HEK293
Search database: Swissprot, human + Uniprot, Anaplasma phagocytophilum						GFP-Trap	GFP-Trap
#	Identified Proteins (302)	Accession Number	Alternate ID	Molecular Weight	Protein Grouping Ambiguity	220216_AnkA-CTD-GFP	220216_AnkA-ARD-GFP
1	Ankyrin-repeat protein AnkA OS=Anaplasma phagocytophilum (strain HZ) OX=212042 GN=ankA PE=4 SV=1	Q2GJY2		?		235	723
2	Isoform 2 of Abl interactor 2 OS=Homo sapiens OX=9606 GN=ABI2	Q9NYB9-2		?	TRUE	16	0
3	Cytoplasmic FMR1-interacting protein OS=Homo sapiens OX=9606 GN=CYFIP2 PE=1 SV=1	E7EVJ5_HUMAN (+1)	CYFIP2	143 kDa	TRUE	36	0
4	Wiskott-Aldrich syndrome protein family member 1 OS=Homo sapiens OX=9606 GN=WASF1 PE=1 SV=1	WASF1_HUMAN	WASF1	62 kDa	TRUE	7	0
5	Wiskott-Aldrich syndrome protein family member 3 OS=Homo sapiens OX=9606 GN=WASF3 PE=1 SV=2	WASF3_HUMAN	WASF3	55 kDa	TRUE	3	0
6	Protein BRICK1 OS=Homo sapiens OX=9606 GN=BRK1 PE=1 SV=1	BRK1_HUMAN (+1)	BRK1	9 kDa		7	0
7	Nck-associated protein 1 OS=Homo sapiens OX=9606 GN=NCKAP1 PE=1 SV=1	NCKP1_HUMAN (+1)	NCKAP1	129 kDa		55	1
8	Wiskott-Aldrich syndrome protein family member 2 OS=Homo sapiens OX=9606 GN=WASF2 PE=1 SV=3	WASF2_HUMAN	WASF2	54 kDa		12	0
9	Abl interactor 1 OS=Homo sapiens OX=9606 GN=ABI1 PE=1 SV=1	A0A0A0MRT6_HUMAN (+7)	ABI1	52 kDa	TRUE	23	0
10	Cytoplasmic FMR1-interacting protein 1 OS=Homo sapiens OX=9606 GN=CYFIP1 PE=1 SV=1	CYFP1_HUMAN	CYFIP1	145 kDa	TRUE	64	0
11	Actin, cytoplasmic 1 OS=Homo sapiens OX=9606 GN=ACTB PE=1 SV=1	ACTB_HUMAN (+1)	ACTB	42 kDa	TRUE	125	9
12	F-actin-capping protein subunit alpha-1 OS=Homo sapiens OX=9606 GN=CAPZA1 PE=1 SV=3	CAZA1_HUMAN	CAPZA1	33 kDa	TRUE	9	0
13	F-actin-capping protein subunit beta OS=Homo sapiens OX=9606 GN=CAPZB PE=1 SV=1	B1AK88_HUMAN (+1)	CAPZB	34 kDa		10	0		111
14	Coronin-1C OS=Homo sapiens OX=9606 GN=CORO1C PE=1 SV=1	COR1C_HUMAN (+2)	CORO1C	53 kDa		24	0
15	Drebrin OS=Homo sapiens OX=9606 GN=DBN1 PE=1 SV=4	DREB_HUMAN (+1)	DBN1	71 kDa		12	0
16	LIM domain and actin-binding protein 1 OS=Homo sapiens OX=9606 GN=LIMA1 PE=1 SV=1	LIMA1_HUMAN (+1)	LIMA1	85 kDa		24	0
17	Gelsolin OS=Homo sapiens OX=9606 GN=GSN PE=1 SV=1	A0A0A0MS51_HUMAN (+5)	GSN	83 kDa		7	0
18	Actin-related protein 2/3 complex subunit 3 OS=Homo sapiens OX=9606 GN=ARPC3 PE=1 SV=3	ARPC3_HUMAN	ARPC3	21 kDa		2	0
19	F-actin-capping protein subunit alpha-2 OS=Homo sapiens OX=9606 GN=CAPZA2 PE=1 SV=3	CAZA2_HUMAN	CAPZA2	33 kDa	TRUE	4	0
20	Cofilin-2 OS=Homo sapiens OX=9606 GN=CFL2 PE=1 SV=1	COF2_HUMAN (+1)	CFL2	19 kDa	TRUE	2	0
21	Actin-related protein 2 OS=Homo sapiens OX=9606 GN=ACTR2 PE=1 SV=1	ARP2_HUMAN	ACTR2	45 kDa		1	0
22	Actin-related protein 2/3 complex subunit 2 OS=Homo sapiens OX=9606 GN=ARPC2 PE=1 SV=1	ARPC2_HUMAN	ARPC2	34 kDa		1	0
23	Actin-related protein 2/3 complex subunit 4 OS=Homo sapiens OX=9606 GN=ARPC4 PE=1 SV=3	ARPC4_HUMAN (+2)	ARPC4	20 kDa		4	0
24	Cofilin-1 OS=Homo sapiens OX=9606 GN=CFL1 PE=1 SV=3	COF1_HUMAN (+4)	CFL1	19 kDa	TRUE	3	0
25	Src substrate cortactin OS=Homo sapiens OX=9606 GN=CTTN PE=1 SV=2	SRC8_HUMAN	CTTN	62 kDa		4	0
26	Actin-related protein 3 OS=Homo sapiens OX=9606 GN=ACTR3 PE=1 SV=3	ARP3_HUMAN (+1)	ACTR3	47 kDa		4	0
27	Keratin, type II cytoskeletal 1 OS=Homo sapiens OX=9606 GN=KRT1 PE=1 SV=6	K2C1_HUMAN	KRT1	66 kDa	TRUE	145	218
28	Keratin, type I cytoskeletal 9 OS=Homo sapiens OX=9606 GN=KRT9 PE=1 SV=3	K1C9_HUMAN	KRT9	62 kDa	TRUE	82	132
29	Keratin, type I cytoskeletal 10 OS=Homo sapiens OX=9606 GN=KRT10 PE=1 SV=6	K1C10_HUMAN	KRT10	59 kDa	TRUE	65	142
30	Heat shock 70 kDa protein 1B OS=Homo sapiens OX=9606 GN=HSPA1B PE=1 SV=1	A0A0G2JIW1_HUMAN (+2)	HSPA1B	70 kDa	TRUE	33	106
31	Keratin, type II cytoskeletal 2 epidermal OS=Homo sapiens OX=9606 GN=KRT2 PE=1 SV=2	K22E_HUMAN	KRT2	65 kDa	TRUE	70	61
32	Keratin, type II cytoskeletal 5 OS=Homo sapiens OX=9606 GN=KRT5 PE=1 SV=3	K2C5_HUMAN	KRT5	62 kDa	TRUE	52	67
33	Heat shock cognate 71 kDa protein OS=Homo sapiens OX=9606 GN=HSPA8 PE=1 SV=1	HSP7C_HUMAN	HSPA8	71 kDa	TRUE	33	69
34	Desmoplakin OS=Homo sapiens OX=9606 GN=DSP PE=1 SV=3	DESP_HUMAN	DSP	332 kDa		41	22
35	Tubulin beta chain OS=Homo sapiens OX=9606 GN=TUBB PE=1 SV=2	TBB5_HUMAN	TUBB	50 kDa	TRUE	28	54
36	Keratin, type I cytoskeletal 16 OS=Homo sapiens OX=9606 GN=KRT16 PE=1 SV=4	K1C16_HUMAN	KRT16	51 kDa	TRUE	33	43
37	Hornerin OS=Homo sapiens OX=9606 GN=HRNR PE=1 SV=2	HORN_HUMAN	HRNR	282 kDa		31	38
38	Vimentin OS=Homo sapiens OX=9606 GN=VIM PE=1 SV=4	VIME_HUMAN	VIM	54 kDa	TRUE	54	0
39	Junction plakoglobin OS=Homo sapiens OX=9606 GN=JUP PE=1 SV=3	PLAK_HUMAN	JUP	82 kDa		21	16
40	Keratin, type II cytoskeletal 4 OS=Homo sapiens OX=9606 GN=KRT4 PE=1 SV=4	K2C4_HUMAN	KRT4	57 kDa	TRUE	34	41
41	Keratin, type II cytoskeletal 6C OS=Homo sapiens OX=9606 GN=KRT6C PE=1 SV=3	K2C6C_HUMAN	KRT6C	60 kDa	TRUE	36	54
42	Keratin, type I cytoskeletal 14 OS=Homo sapiens OX=9606 GN=KRT14 PE=1 SV=4	K1C14_HUMAN	KRT14	52 kDa	TRUE	36	45
43	ADP/ATP translocase 2 OS=Homo sapiens OX=9606 GN=SLC25A5 PE=1 SV=7	ADT2_HUMAN	SLC25A5	33 kDa		13	22
44	Tubulin alpha-1B chain OS=Homo sapiens OX=9606 GN=TUBA1B PE=1 SV=1	TBA1B_HUMAN	TUBA1B	50 kDa		15	19
45	Keratin, type I cytoskeletal 13 OS=Homo sapiens OX=9606 GN=KRT13 PE=1 SV=4	K1C13_HUMAN	KRT13	50 kDa	TRUE	21	31
46	Stress-70 protein, mitochondrial OS=Homo sapiens OX=9606 GN=HSPA9 PE=1 SV=2	GRP75_HUMAN	HSPA9	74 kDa	TRUE	21	10
47	Endoplasmic reticulum chaperone BiP OS=Homo sapiens OX=9606 GN=HSPA5 PE=1 SV=2	BIP_HUMAN	HSPA5	72 kDa	TRUE	18	13
48	Filaggrin OS=Homo sapiens OX=9606 GN=FLG PE=1 SV=3	FILA_HUMAN	FLG	435 kDa		12	9
49	Keratin, type I cytoskeletal 17 OS=Homo sapiens OX=9606 GN=KRT17 PE=1 SV=2	K1C17_HUMAN	KRT17	48 kDa	TRUE	22	30
50	Unconventional myosin-Ib OS=Homo sapiens OX=9606 GN=MYO1B PE=1 SV=1	E9PDF6_HUMAN (+1)	MYO1B	128 kDa		20	0
51	Serum albumin OS=Homo sapiens OX=9606 GN=ALB PE=1 SV=2	ALBU_HUMAN	ALB	69 kDa		15	3
52	ATP synthase subunit beta, mitochondrial OS=Homo sapiens OX=9606 GN=ATP5F1B PE=1 SV=3	ATPB_HUMAN	ATP5F1B	57 kDa		11	10
53	U2 small nuclear ribonucleoprotein A' OS=Homo sapiens OX=9606 GN=SNRPA1 PE=1 SV=2	RU2A_HUMAN	SNRPA1	28 kDa		16	10
54	Unconventional myosin-Ic OS=Homo sapiens OX=9606 GN=MYO1C PE=1 SV=1	F5H6E2_HUMAN (+2)	MYO1C	119 kDa		20	0
55	Desmoglein-1 OS=Homo sapiens OX=9606 GN=DSG1 PE=1 SV=2	DSG1_HUMAN	DSG1	114 kDa		12	10
56	Filaggrin-2 OS=Homo sapiens OX=9606 GN=FLG2 PE=1 SV=1	FILA2_HUMAN	FLG2	248 kDa		12	13
57	ATP synthase subunit alpha, mitochondrial OS=Homo sapiens OX=9606 GN=ATP5F1A PE=1 SV=1	ATPA_HUMAN	ATP5F1A	60 kDa		9	7
58	Caspase-14 OS=Homo sapiens OX=9606 GN=CASP14 PE=1 SV=2	CASPE_HUMAN	CASP14	28 kDa		12	7
59	Histone H4 OS=Homo sapiens OX=9606 GN=HIST1H4A PE=1 SV=2	H4_HUMAN	HIST1H4A	11 kDa		12	9
60	Myosin-9 OS=Homo sapiens OX=9606 GN=MYH9 PE=1 SV=4	MYH9_HUMAN	MYH9	227 kDa	TRUE	13	0
61	Unconventional myosin-Id OS=Homo sapiens OX=9606 GN=MYO1D PE=1 SV=2	MYO1D_HUMAN	MYO1D	116 kDa		11	0
62	Annexin A1 OS=Homo sapiens OX=9606 GN=ANXA1 PE=1 SV=2	ANXA1_HUMAN	ANXA1	39 kDa		7	6
63	Elongation factor 1-alpha 1 OS=Homo sapiens OX=9606 GN=EEF1A1 PE=1 SV=1	EF1A1_HUMAN (+1)	EEF1A1	50 kDa		11	3
64	Keratin, type II cytoskeletal 78 OS=Homo sapiens OX=9606 GN=KRT78 PE=1 SV=2	K2C78_HUMAN	KRT78	57 kDa	TRUE	11	8
65	Isoform 2 of Dermcidin OS=Homo sapiens OX=9606 GN=DCD	P81605-2		?		11	8
66	60 kDa heat shock protein, mitochondrial OS=Homo sapiens OX=9606 GN=HSPD1 PE=1 SV=2	CH60_HUMAN	HSPD1	61 kDa		13	3
67	Histone H2A type 2-A OS=Homo sapiens OX=9606 GN=HIST2H2AA3 PE=1 SV=3	H2A2A_HUMAN	HIST2H2AA3	14 kDa		4	5
68	DNA-dependent protein kinase catalytic subunit OS=Homo sapiens OX=9606 GN=PRKDC PE=1 SV=3	PRKDC_HUMAN	PRKDC	469 kDa		6	2
69	Desmocollin-1 OS=Homo sapiens OX=9606 GN=DSC1 PE=1 SV=2	DSC1_HUMAN (+1)	DSC1	100 kDa		8	5
70	Muscleblind-like protein 1 (Fragment) OS=Homo sapiens OX=9606 GN=MBNL1 PE=1 SV=1	H7C4T5_HUMAN	MBNL1	36 kDa		1	2
71	Protein S100-A9 OS=Homo sapiens OX=9606 GN=S100A9 PE=1 SV=1	S10A9_HUMAN	S100A9	13 kDa		3	8
72	Heterogeneous nuclear ribonucleoprotein M OS=Homo sapiens OX=9606 GN=HNRNPM PE=1 SV=1	A0A087X0X3_HUMAN (+2)	HNRNPM	78 kDa		4	3
73	D-3-phosphoglycerate dehydrogenase OS=Homo sapiens OX=9606 GN=PHGDH PE=1 SV=1	A0A286YF22_HUMAN (+2)	PHGDH	56 kDa		3	5
74	Prohibitin OS=Homo sapiens OX=9606 GN=PHB PE=1 SV=1	PHB_HUMAN	PHB	30 kDa		9	3
75	Ubiquitin-60S ribosomal protein L40 OS=Homo sapiens OX=9606 GN=UBA52 PE=1 SV=2	RL40_HUMAN	UBA52	15 kDa		8	6
76	Elongation factor Tu, mitochondrial OS=Homo sapiens OX=9606 GN=TUFM PE=1 SV=2	EFTU_HUMAN	TUFM	50 kDa		5	4
77	Glyceraldehyde-3-phosphate dehydrogenase OS=Homo sapiens OX=9606 GN=GAPDH PE=1 SV=3	G3P_HUMAN	GAPDH	36 kDa		5	7
78	Prohibitin-2 OS=Homo sapiens OX=9606 GN=PHB2 PE=1 SV=2	J3KPX7_HUMAN (+1)	PHB2	33 kDa		6	4
79	Protein S100-A8 OS=Homo sapiens OX=9606 GN=S100A8 PE=1 SV=1	S10A8_HUMAN	S100A8	11 kDa		2	7
80	Cystatin-A OS=Homo sapiens OX=9606 GN=CSTA PE=1 SV=1	CYTA_HUMAN	CSTA	11 kDa		6	6
81	Protein S100-A7 OS=Homo sapiens OX=9606 GN=S100A7 PE=1 SV=4	S10A7_HUMAN	S100A7	11 kDa		9	2
82	TGc domain-containing protein OS=Homo sapiens OX=9606 PE=4 SV=1	A0A494C0J7_HUMAN (+1)		79 kDa		3	4
83	Peroxiredoxin-2 OS=Homo sapiens OX=9606 GN=PRDX2 PE=1 SV=5	PRDX2_HUMAN	PRDX2	22 kDa	TRUE	3	4
84	Serpin B3 OS=Homo sapiens OX=9606 GN=SERPINB3 PE=1 SV=2	SPB3_HUMAN	SERPINB3	45 kDa	TRUE	5	3
85	40S ribosomal protein S3 OS=Homo sapiens OX=9606 GN=RPS3 PE=1 SV=2	RS3_HUMAN	RPS3	27 kDa		5	3
86	Myeloperoxidase OS=Homo sapiens OX=9606 GN=MPO PE=1 SV=1	PERM_HUMAN (+2)	MPO	84 kDa		5	2
87	Cleavage and polyadenylation specificity factor subunit 5 OS=Homo sapiens OX=9606 GN=NUDT21 PE=1 SV=1	CPSF5_HUMAN	NUDT21	26 kDa		5	2
88	Calmodulin-like protein 5 OS=Homo sapiens OX=9606 GN=CALML5 PE=1 SV=2	CALL5_HUMAN	CALML5	16 kDa		7	6
89	Keratin, type II cytoskeletal 1b OS=Homo sapiens OX=9606 GN=KRT77 PE=2 SV=3	K2C1B_HUMAN	KRT77	62 kDa	TRUE	8	5
90	Keratinocyte proline-rich protein OS=Homo sapiens OX=9606 GN=KPRP PE=1 SV=1	KPRP_HUMAN	KPRP	64 kDa		9	1
91	Heat shock protein HSP 90-beta OS=Homo sapiens OX=9606 GN=HSP90AB1 PE=1 SV=4	HS90B_HUMAN	HSP90AB1	83 kDa	TRUE	6	1
92	Bifunctional glutamate/proline--tRNA ligase OS=Homo sapiens OX=9606 GN=EPRS PE=1 SV=5	SYEP_HUMAN	EPRS	171 kDa		0	8
93	Annexin A2 OS=Homo sapiens OX=9606 GN=ANXA2 PE=1 SV=2	ANXA2_HUMAN (+1)	ANXA2	39 kDa		4	3
94	Histone H2B type 1-C/E/F/G/I OS=Homo sapiens OX=9606 GN=HIST1H2BC PE=1 SV=4	H2B1C_HUMAN (+5)	HIST1H2BC	14 kDa	TRUE	6	3
95	Nucleolin OS=Homo sapiens OX=9606 GN=NCL PE=1 SV=3	NUCL_HUMAN	NCL	77 kDa		7	4
96	60S ribosomal protein L38 OS=Homo sapiens OX=9606 GN=RPL38 PE=1 SV=2	RL38_HUMAN	RPL38	8 kDa		7	4
97	Arginase-1 OS=Homo sapiens OX=9606 GN=ARG1 PE=1 SV=2	ARGI1_HUMAN (+1)	ARG1	35 kDa		2	2
98	Zinc-alpha-2-glycoprotein OS=Homo sapiens OX=9606 GN=AZGP1 PE=1 SV=2	ZA2G_HUMAN	AZGP1	34 kDa		6	2
99	Spectrin alpha chain, non-erythrocytic 1 OS=Homo sapiens OX=9606 GN=SPTAN1 PE=1 SV=3	SPTN1_HUMAN (+1)	SPTAN1	285 kDa		5	0
100	Isoform 1 of Plakophilin-1 OS=Homo sapiens OX=9606 GN=PKP1	Q13835-2		?		5	6
101	Voltage-dependent anion-selective channel protein 1 OS=Homo sapiens OX=9606 GN=VDAC1 PE=1 SV=2	VDAC1_HUMAN	VDAC1	31 kDa		9	3
102	Dolichyl-diphosphooligosaccharide--protein glycosyltransferase subunit 1 OS=Homo sapiens OX=9606 GN=RPN1 PE=1 SV=1	RPN1_HUMAN	RPN1	69 kDa		5	2
103	14-3-3 protein zeta/delta OS=Homo sapiens OX=9606 GN=YWHAZ PE=1 SV=1	1433Z_HUMAN	YWHAZ	28 kDa	TRUE	1	2
104	60S ribosomal protein L6 OS=Homo sapiens OX=9606 GN=RPL6 PE=1 SV=3	RL6_HUMAN	RPL6	33 kDa		3	1
105	Spectrin beta chain OS=Homo sapiens OX=9606 GN=SPTBN1 PE=1 SV=1	A0A087WUZ3_HUMAN (+1)	SPTBN1	275 kDa		5	0
106	Unconventional myosin-Va OS=Homo sapiens OX=9606 GN=MYO5A PE=1 SV=1	A0A087WY00_HUMAN (+5)	MYO5A	212 kDa	TRUE	6	0
107	Ras-related protein Rab-1B OS=Homo sapiens OX=9606 GN=RAB1B PE=1 SV=1	RAB1B_HUMAN	RAB1B	22 kDa	TRUE	1	1
108	Galectin-7 OS=Homo sapiens OX=9606 GN=LGALS7 PE=1 SV=2	LEG7_HUMAN	LGALS7	15 kDa		3	2
109	Histone H3.1t OS=Homo sapiens OX=9606 GN=HIST3H3 PE=1 SV=3	H31T_HUMAN (+2)	HIST3H3	16 kDa		1	1
110	Calnexin OS=Homo sapiens OX=9606 GN=CANX PE=1 SV=2	CALX_HUMAN (+1)	CANX	68 kDa		2	3
111	Sodium/potassium-transporting ATPase subunit alpha-1 OS=Homo sapiens OX=9606 GN=ATP1A1 PE=1 SV=1	AT1A1_HUMAN (+2)	ATP1A1	113 kDa		4	1
112	Keratin, type I cytoskeletal 27 OS=Homo sapiens OX=9606 GN=KRT27 PE=1 SV=2	K1C27_HUMAN	KRT27	50 kDa	TRUE	12	8
113	EF-hand domain-containing protein D2 OS=Homo sapiens OX=9606 GN=EFHD2 PE=1 SV=1	EFHD2_HUMAN	EFHD2	27 kDa	TRUE	6	0
114	Keratin, type II cytoskeletal 80 OS=Homo sapiens OX=9606 GN=KRT80 PE=1 SV=2	K2C80_HUMAN (+1)	KRT80	51 kDa	TRUE	13	10
115	Fatty acid-binding protein 5 OS=Homo sapiens OX=9606 GN=FABP5 PE=1 SV=3	FABP5_HUMAN	FABP5	15 kDa		3	3
116	60S acidic ribosomal protein P0 (Fragment) OS=Homo sapiens OX=9606 GN=RPLP0 PE=1 SV=1	F8VPE8_HUMAN (+4)	RPLP0	17 kDa		2	3
117	60S ribosomal protein L12 OS=Homo sapiens OX=9606 GN=RPL12 PE=1 SV=1	RL12_HUMAN	RPL12	18 kDa		2	3
118	ATPase family AAA domain-containing protein 3A OS=Homo sapiens OX=9606 GN=ATAD3A PE=1 SV=2	ATD3A_HUMAN (+1)	ATAD3A	71 kDa		3	2
119	40S ribosomal protein S4, X isoform OS=Homo sapiens OX=9606 GN=RPS4X PE=1 SV=2	RS4X_HUMAN	RPS4X	30 kDa		0	2
120	Elongation factor 2 OS=Homo sapiens OX=9606 GN=EEF2 PE=1 SV=4	EF2_HUMAN	EEF2	95 kDa		2	1
121	40S ribosomal protein S16 OS=Homo sapiens OX=9606 GN=RPS16 PE=1 SV=1	M0R210_HUMAN (+1)	RPS16	14 kDa		3	1
122	E3 ubiquitin-protein ligase TRIM32 OS=Homo sapiens OX=9606 GN=TRIM32 PE=1 SV=2	TRI32_HUMAN	TRIM32	72 kDa		6	0
123	Protein-glutamine gamma-glutamyltransferase K OS=Homo sapiens OX=9606 GN=TGM1 PE=1 SV=4	TGM1_HUMAN	TGM1	90 kDa		5	2
124	Isoform M1 of Pyruvate kinase PKM OS=Homo sapiens OX=9606 GN=PKM	P14618-2		?		3	3
125	Heat shock protein beta-1 OS=Homo sapiens OX=9606 GN=HSPB1 PE=1 SV=2	HSPB1_HUMAN (+1)	HSPB1	23 kDa		2	6
126	Phosphate carrier protein, mitochondrial OS=Homo sapiens OX=9606 GN=SLC25A3 PE=1 SV=2	MPCP_HUMAN (+1)	SLC25A3	40 kDa		3	2
127	Small proline-rich protein 3 (Fragment) OS=Homo sapiens OX=9606 GN=SPRR3 PE=1 SV=8	B1AN48_HUMAN (+1)	SPRR3	17 kDa		2	2
128	Voltage-dependent anion-selective channel protein 2 OS=Homo sapiens OX=9606 GN=VDAC2 PE=1 SV=2	VDAC2_HUMAN (+2)	VDAC2	32 kDa		6	1
129	Filamin-B OS=Homo sapiens OX=9606 GN=FLNB PE=1 SV=2	FLNB_HUMAN (+4)	FLNB	278 kDa	TRUE	7	0
130	Keratin, type II cytoskeletal 71 OS=Homo sapiens OX=9606 GN=KRT71 PE=1 SV=3	K2C71_HUMAN	KRT71	57 kDa	TRUE	8	0
131	60S ribosomal protein L35a OS=Homo sapiens OX=9606 GN=RPL35A PE=1 SV=2	RL35A_HUMAN	RPL35A	13 kDa		3	2
132	Lactotransferrin (Fragment) OS=Homo sapiens OX=9606 GN=LTF PE=1 SV=1	E7EQB2_HUMAN (+3)	LTF	77 kDa		2	2
133	Keratin, type II cuticular Hb6 OS=Homo sapiens OX=9606 GN=KRT86 PE=1 SV=1	KRT86_HUMAN	KRT86	53 kDa	TRUE	4	1
134	Membrane-associated progesterone receptor component 1 OS=Homo sapiens OX=9606 GN=PGRMC1 PE=1 SV=3	PGRC1_HUMAN	PGRMC1	22 kDa		2	2
135	60S ribosomal protein L15 OS=Homo sapiens OX=9606 GN=RPL15 PE=1 SV=2	RL15_HUMAN	RPL15	24 kDa		0	2
136	Tubulin beta-4B chain OS=Homo sapiens OX=9606 GN=TUBB4B PE=1 SV=1	TBB4B_HUMAN	TUBB4B	50 kDa	TRUE	25	45
137	60S ribosomal protein L3 OS=Homo sapiens OX=9606 GN=RPL3 PE=1 SV=1	G5E9G0_HUMAN (+1)	RPL3	40 kDa		1	2
138	60S ribosomal protein L11 OS=Homo sapiens OX=9606 GN=RPL11 PE=1 SV=2	Q5VVC8_HUMAN (+2)	RPL11	19 kDa		3	1
139	60S ribosomal protein L4 OS=Homo sapiens OX=9606 GN=RPL4 PE=1 SV=5	RL4_HUMAN	RPL4	48 kDa		2	3
140	Peroxiredoxin-1 OS=Homo sapiens OX=9606 GN=PRDX1 PE=1 SV=1	PRDX1_HUMAN	PRDX1	22 kDa	TRUE	4	4
141	Nucleophosmin OS=Homo sapiens OX=9606 GN=NPM1 PE=1 SV=2	NPM_HUMAN	NPM1	33 kDa		4	1
142	ATP-dependent RNA helicase A OS=Homo sapiens OX=9606 GN=DHX9 PE=1 SV=4	DHX9_HUMAN	DHX9	141 kDa		1	2
143	Cathepsin D OS=Homo sapiens OX=9606 GN=CTSD PE=1 SV=1	A0A1B0GV23_HUMAN (+4)	CTSD	44 kDa		4	0
144	Basigin OS=Homo sapiens OX=9606 GN=BSG PE=1 SV=2	BASI_HUMAN (+1)	BSG	42 kDa		3	1
145	Gamma-glutamylcyclotransferase OS=Homo sapiens OX=9606 GN=GGCT PE=1 SV=1	GGCT_HUMAN	GGCT	21 kDa		3	0
146	Calmodulin-1 OS=Homo sapiens OX=9606 GN=CALM1 PE=1 SV=1	CALM1_HUMAN (+3)	CALM1	17 kDa		2	0
147	Cleavage and polyadenylation specificity factor subunit 7 OS=Homo sapiens OX=9606 GN=CPSF7 PE=1 SV=1	CPSF7_HUMAN (+3)	CPSF7	52 kDa		4	0
148	Tropomodulin-3 OS=Homo sapiens OX=9606 GN=TMOD3 PE=1 SV=1	TMOD3_HUMAN	TMOD3	40 kDa		5	0
149	WD repeat-containing protein 1 OS=Homo sapiens OX=9606 GN=WDR1 PE=1 SV=4	WDR1_HUMAN	WDR1	66 kDa		3	0
150	Collagen alpha-2(I) chain OS=Homo sapiens OX=9606 GN=COL1A2 PE=1 SV=1	A0A087WTA8_HUMAN (+1)	COL1A2	129 kDa		2	2
151	Cellular nucleic acid-binding protein OS=Homo sapiens OX=9606 GN=CNBP PE=1 SV=1	CNBP_HUMAN (+7)	CNBP	19 kDa		4	2
152	Importin subunit beta-1 OS=Homo sapiens OX=9606 GN=KPNB1 PE=1 SV=2	IMB1_HUMAN	KPNB1	97 kDa		2	2
153	60S ribosomal protein L7a OS=Homo sapiens OX=9606 GN=RPL7A PE=1 SV=2	RL7A_HUMAN	RPL7A	30 kDa		2	2
154	Lysozyme C OS=Homo sapiens OX=9606 GN=LYZ PE=1 SV=1	LYSC_HUMAN	LYZ	17 kDa		1	2
155	60S ribosomal protein L7 OS=Homo sapiens OX=9606 GN=RPL7 PE=1 SV=1	A8MUD9_HUMAN (+1)	RPL7	24 kDa		3	2
156	40S ribosomal protein S19 OS=Homo sapiens OX=9606 GN=RPS19 PE=1 SV=2	RS19_HUMAN	RPS19	16 kDa		3	1
157	Histone H1.3 OS=Homo sapiens OX=9606 GN=HIST1H1D PE=1 SV=2	H13_HUMAN	HIST1H1D	22 kDa		1	1
158	Prolactin-inducible protein OS=Homo sapiens OX=9606 GN=PIP PE=1 SV=1	PIP_HUMAN	PIP	17 kDa		2	3
159	Kelch domain-containing protein 2 OS=Homo sapiens OX=9606 GN=KLHDC2 PE=1 SV=1	KLDC2_HUMAN	KLHDC2	46 kDa		2	1
160	Leucine-rich repeat-containing protein 59 OS=Homo sapiens OX=9606 GN=LRRC59 PE=1 SV=1	LRC59_HUMAN	LRRC59	35 kDa		3	1
161	Far upstream element-binding protein 2 OS=Homo sapiens OX=9606 GN=KHSRP PE=1 SV=1	A0A087WTP3_HUMAN (+1)	KHSRP	73 kDa		3	1
162	E3 ubiquitin-protein ligase SIAH1 OS=Homo sapiens OX=9606 GN=SIAH1 PE=1 SV=2	SIAH1_HUMAN (+1)	SIAH1	31 kDa		6	0
163	Glucosylceramidase OS=Homo sapiens OX=9606 GN=GBA PE=1 SV=1	A0A0G2JLB3_HUMAN (+4)	GBA	60 kDa		3	0
164	Collagen alpha-1(I) chain OS=Homo sapiens OX=9606 GN=COL1A1 PE=1 SV=5	CO1A1_HUMAN	COL1A1	139 kDa		2	2
165	Suprabasin OS=Homo sapiens OX=9606 GN=SBSN PE=1 SV=2	SBSN_HUMAN	SBSN	61 kDa		4	2
166	Emerin OS=Homo sapiens OX=9606 GN=EMD PE=1 SV=1	EMD_HUMAN (+1)	EMD	29 kDa		2	2
167	40S ribosomal protein S3a OS=Homo sapiens OX=9606 GN=RPS3A PE=1 SV=1	D6RAT0_HUMAN (+3)	RPS3A	26 kDa		2	3
168	60S ribosomal protein L8 OS=Homo sapiens OX=9606 GN=RPL8 PE=1 SV=2	RL8_HUMAN	RPL8	28 kDa		2	1
169	Catalase OS=Homo sapiens OX=9606 GN=CAT PE=1 SV=3	CATA_HUMAN	CAT	60 kDa		2	1
170	Isoleucine--tRNA ligase, cytoplasmic OS=Homo sapiens OX=9606 GN=IARS PE=1 SV=1	A0A0A0MSX9_HUMAN (+2)	IARS	142 kDa		0	1
171	Nexilin (Fragment) OS=Homo sapiens OX=9606 GN=NEXN PE=1 SV=1	H7BXY5_HUMAN (+3)	NEXN	69 kDa		5	0
172	Unconventional myosin-VI OS=Homo sapiens OX=9606 GN=MYO6 PE=1 SV=1	A0A0A0MRM8_HUMAN (+9)	MYO6	145 kDa		3	0
173	40S ribosomal protein S6 OS=Homo sapiens OX=9606 GN=RPS6 PE=1 SV=1	RS6_HUMAN	RPS6	29 kDa		2	1
174	Protein transport protein Sec61 subunit alpha isoform 1 OS=Homo sapiens OX=9606 GN=SEC61A1 PE=1 SV=1	B4DR61_HUMAN (+1)	SEC61A1	53 kDa		2	0
175	Thioredoxin OS=Homo sapiens OX=9606 GN=TXN PE=1 SV=3	THIO_HUMAN	TXN	12 kDa		1	1
176	CAD protein OS=Homo sapiens OX=9606 GN=CAD PE=1 SV=1	F8VPD4_HUMAN (+1)	CAD	236 kDa		1	2
177	Alpha-amylase 2B OS=Homo sapiens OX=9606 GN=AMY2B PE=1 SV=1	AMY2B_HUMAN (+5)	AMY2B	58 kDa		1	2
178	Putative RNA-binding protein Luc7-like 2 OS=Homo sapiens OX=9606 GN=LUC7L2 PE=4 SV=1	A0A0A6YYJ8_HUMAN (+4)	LUC7L2	54 kDa		2	1
179	60S ribosomal protein L18 (Fragment) OS=Homo sapiens OX=9606 GN=RPL18 PE=1 SV=1	J3QQ67_HUMAN (+1)	RPL18	22 kDa		2	0
180	Cornulin OS=Homo sapiens OX=9606 GN=CRNN PE=1 SV=1	CRNN_HUMAN	CRNN	54 kDa		1	5
181	Serpin B12 OS=Homo sapiens OX=9606 GN=SERPINB12 PE=1 SV=1	SPB12_HUMAN (+1)	SERPINB12	46 kDa		2	0
182	Acylglycerol kinase, mitochondrial OS=Homo sapiens OX=9606 GN=AGK PE=1 SV=1	A0A3B3ISZ0_HUMAN (+1)	AGK	39 kDa		3	1
183	60S ribosomal protein L30 OS=Homo sapiens OX=9606 GN=RPL30 PE=1 SV=2	RL30_HUMAN	RPL30	13 kDa		2	1
184	Lamina-associated polypeptide 2, isoforms beta/gamma OS=Homo sapiens OX=9606 GN=TMPO PE=1 SV=1	G5E972_HUMAN (+1)	TMPO	46 kDa		3	1
185	Hemoglobin subunit alpha OS=Homo sapiens OX=9606 GN=HBA1 PE=1 SV=2	HBA_HUMAN	HBA1	15 kDa		3	0
186	Gasdermin-A OS=Homo sapiens OX=9606 GN=GSDMA PE=1 SV=4	GSDMA_HUMAN	GSDMA	49 kDa		4	0
187	Cytoskeleton-associated protein 4 OS=Homo sapiens OX=9606 GN=CKAP4 PE=1 SV=2	CKAP4_HUMAN	CKAP4	66 kDa		0	3
188	Uncharacterized protein OS=Homo sapiens OX=9606 PE=4 SV=1	A0A1W2PNV4_HUMAN		76 kDa	TRUE	4	0
189	MICOS complex subunit MIC60 OS=Homo sapiens OX=9606 GN=IMMT PE=1 SV=2	B9A067_HUMAN (+4)	IMMT	79 kDa		4	0
190	Serine/threonine-protein phosphatase PGAM5, mitochondrial OS=Homo sapiens OX=9606 GN=PGAM5 PE=1 SV=2	PGAM5_HUMAN	PGAM5	32 kDa		2	0
191	Guanine nucleotide-binding protein G(I)/G(S)/G(T) subunit beta-1 OS=Homo sapiens OX=9606 GN=GNB1 PE=1 SV=3	GBB1_HUMAN (+1)	GNB1	37 kDa	TRUE	3	0
192	Protein POF1B OS=Homo sapiens OX=9606 GN=POF1B PE=1 SV=3	POF1B_HUMAN (+1)	POF1B	68 kDa		1	0
193	Translocon-associated protein subunit delta OS=Homo sapiens OX=9606 GN=SSR4 PE=1 SV=1	A6NLM8_HUMAN (+1)	SSR4	16 kDa		2	1
194	Protein TFG (Fragment) OS=Homo sapiens OX=9606 GN=TFG PE=1 SV=1	C9JJP5_HUMAN (+13)	TFG	20 kDa		1	1
195	40S ribosomal protein S7 OS=Homo sapiens OX=9606 GN=RPS7 PE=1 SV=1	B5MCP9_HUMAN (+1)	RPS7	21 kDa		1	0
196	Sodium/potassium-transporting ATPase subunit beta-3 OS=Homo sapiens OX=9606 GN=ATP1B3 PE=1 SV=1	AT1B3_HUMAN	ATP1B3	32 kDa		1	1
197	Ras-related protein Rab-10 OS=Homo sapiens OX=9606 GN=RAB10 PE=1 SV=1	RAB10_HUMAN	RAB10	23 kDa	TRUE	2	1
198	ATP-dependent RNA helicase DDX3X OS=Homo sapiens OX=9606 GN=DDX3X PE=1 SV=1	A0A0D9SF53_HUMAN (+14)	DDX3X	81 kDa		2	1
199	Isoform 2 of Dermokine OS=Homo sapiens OX=9606 GN=DMKN	Q6E0U4-2		?		2	1
200	Aminoacyl tRNA synthase complex-interacting multifunctional protein 2 OS=Homo sapiens OX=9606 GN=AIMP2 PE=1 SV=2	AIMP2_HUMAN	AIMP2	35 kDa		0	1
201	Neurofilament medium polypeptide OS=Homo sapiens OX=9606 GN=NEFM PE=1 SV=1	E7EMV2_HUMAN (+2)	NEFM	79 kDa	TRUE	5	0
202	Poly(rC)-binding protein 2 OS=Homo sapiens OX=9606 GN=PCBP2 PE=1 SV=1	F8VZX2_HUMAN (+8)	PCBP2	34 kDa	TRUE	3	0
203	Guanine nucleotide-binding protein G(i) subunit alpha OS=Homo sapiens OX=9606 GN=GNAI3 PE=1 SV=3	GNAI3_HUMAN	GNAI3	41 kDa		5	0
204	Aspartate--tRNA ligase, cytoplasmic OS=Homo sapiens OX=9606 GN=DARS PE=1 SV=2	SYDC_HUMAN (+1)	DARS	57 kDa		0	4
205	Peroxisomal multifunctional enzyme type 2 OS=Homo sapiens OX=9606 GN=HSD17B4 PE=1 SV=1	A0A2R8YD50_HUMAN (+3)	HSD17B4	77 kDa		3	0
206	Methionine--tRNA ligase, cytoplasmic OS=Homo sapiens OX=9606 GN=MARS PE=1 SV=2	SYMC_HUMAN	MARS	101 kDa		0	2
207	Arginine--tRNA ligase, cytoplasmic OS=Homo sapiens OX=9606 GN=RARS PE=1 SV=2	SYRC_HUMAN	RARS	75 kDa		0	2
208	40S ribosomal protein S13 (Fragment) OS=Homo sapiens OX=9606 GN=RPS13 PE=1 SV=1	E9PS50_HUMAN (+2)	RPS13	12 kDa		2	2
209	Triosephosphate isomerase (Fragment) OS=Homo sapiens OX=9606 GN=TPI1 PE=1 SV=1	U3KPZ0_HUMAN (+1)	TPI1	12 kDa		1	1
210	60S ribosomal protein L23 OS=Homo sapiens OX=9606 GN=RPL23 PE=1 SV=1	RL23_HUMAN	RPL23	15 kDa		1	1
211	Proteasome subunit alpha type-3 OS=Homo sapiens OX=9606 GN=PSMA3 PE=1 SV=2	PSA3_HUMAN (+1)	PSMA3	28 kDa		1	0
212	Zymogen granule protein 16 homolog B OS=Homo sapiens OX=9606 GN=ZG16B PE=1 SV=1	A0A0C4DGN4_HUMAN (+1)	ZG16B	20 kDa		1	1
213	40S ribosomal protein S5 (Fragment) OS=Homo sapiens OX=9606 GN=RPS5 PE=1 SV=1	M0R0F0_HUMAN (+2)	RPS5	22 kDa		1	1
214	Cytochrome b-c1 complex subunit 2, mitochondrial OS=Homo sapiens OX=9606 GN=UQCRC2 PE=1 SV=1	H3BRG4_HUMAN (+1)	UQCRC2	45 kDa		1	1
215	40S ribosomal protein S25 OS=Homo sapiens OX=9606 GN=RPS25 PE=1 SV=1	RS25_HUMAN	RPS25	14 kDa		1	0
216	Keratin, type II cytoskeletal 6B OS=Homo sapiens OX=9606 GN=KRT6B PE=1 SV=5	K2C6B_HUMAN	KRT6B	60 kDa	TRUE	38	58
217	40S ribosomal protein S9 OS=Homo sapiens OX=9606 GN=RPS9 PE=1 SV=3	RS9_HUMAN	RPS9	23 kDa		0	1
218	Peptidyl-prolyl cis-trans isomerase B OS=Homo sapiens OX=9606 GN=PPIB PE=1 SV=2	PPIB_HUMAN	PPIB	24 kDa		1	1
219	Coatomer subunit beta' OS=Homo sapiens OX=9606 GN=COPB2 PE=1 SV=2	COPB2_HUMAN (+1)	COPB2	102 kDa		1	1
220	Heterogeneous nuclear ribonucleoprotein H OS=Homo sapiens OX=9606 GN=HNRNPH1 PE=1 SV=1	E9PCY7_HUMAN (+2)	HNRNPH1	47 kDa	TRUE	0	2
221	14-3-3 protein beta/alpha OS=Homo sapiens OX=9606 GN=YWHAB PE=1 SV=3	1433B_HUMAN (+1)	YWHAB	28 kDa	TRUE	1	0
222	DnaJ homolog subfamily A member 1 OS=Homo sapiens OX=9606 GN=DNAJA1 PE=1 SV=2	DNJA1_HUMAN (+1)	DNAJA1	45 kDa		2	0
223	HLA class I histocompatibility antigen, A-3 alpha chain OS=Homo sapiens OX=9606 GN=HLA-A PE=1 SV=2	1A03_HUMAN (+12)	HLA-A	41 kDa	TRUE	1	0
224	Uncharacterized protein C2orf16 OS=Homo sapiens OX=9606 GN=C2orf16 PE=1 SV=2	C9JG08_HUMAN	C2orf16	598 kDa		1	0
225	60S ribosomal protein L10a OS=Homo sapiens OX=9606 GN=RPL10A PE=1 SV=2	RL10A_HUMAN	RPL10A	25 kDa		1	0
226	Sideroflexin-1 OS=Homo sapiens OX=9606 GN=SFXN1 PE=1 SV=4	SFXN1_HUMAN	SFXN1	36 kDa		1	0
227	Carboxypeptidase A4 OS=Homo sapiens OX=9606 GN=CPA4 PE=1 SV=1	B7Z5J4_HUMAN (+2)	CPA4	36 kDa		2	0
228	F-box only protein 50 OS=Homo sapiens OX=9606 GN=NCCRP1 PE=1 SV=1	FBX50_HUMAN	NCCRP1	31 kDa		2	0
229	Ras-related protein Rab-7a OS=Homo sapiens OX=9606 GN=RAB7A PE=1 SV=1	RAB7A_HUMAN (+2)	RAB7A	23 kDa		1	0
230	Cleavage and polyadenylation specificity factor subunit 6 OS=Homo sapiens OX=9606 GN=CPSF6 PE=1 SV=2	CPSF6_HUMAN (+3)	CPSF6	59 kDa		1	0
231	Isoform 3 of Calumenin OS=Homo sapiens OX=9606 GN=CALU	O43852-3 (+1)		?		0	1
232	Insulin receptor substrate 4 OS=Homo sapiens OX=9606 GN=IRS4 PE=1 SV=1	IRS4_HUMAN	IRS4	134 kDa		2	0
233	Histidine ammonia-lyase OS=Homo sapiens OX=9606 GN=HAL PE=1 SV=1	HUTH_HUMAN (+1)	HAL	73 kDa		1	0
234	Heat shock 70 kDa protein 4 OS=Homo sapiens OX=9606 GN=HSPA4 PE=1 SV=1	A0A087WYC1_HUMAN (+1)	HSPA4	79 kDa		0	1
235	Probable serine carboxypeptidase CPVL OS=Homo sapiens OX=9606 GN=CPVL PE=1 SV=2	CPVL_HUMAN	CPVL	54 kDa		0	1
236	T-complex protein 1 subunit zeta OS=Homo sapiens OX=9606 GN=CCT6A PE=1 SV=3	TCPZ_HUMAN	CCT6A	58 kDa		1	0
237	MICOS complex subunit OS=Homo sapiens OX=9606 GN=CHCHD3 PE=1 SV=2	C9JRZ6_HUMAN (+2)	CHCHD3	27 kDa		2	1
238	Protein transport protein Sec61 subunit beta OS=Homo sapiens OX=9606 GN=SEC61B PE=1 SV=2	SC61B_HUMAN	SEC61B	10 kDa		2	1
239	40S ribosomal protein S14 (Fragment) OS=Homo sapiens OX=9606 GN=RPS14 PE=1 SV=1	A0A2R8Y811_HUMAN (+2)	RPS14	16 kDa		1	1
240	40S ribosomal protein S15 OS=Homo sapiens OX=9606 GN=RPS15 PE=1 SV=1	A0A0B4J2B4_HUMAN (+5)	RPS15	14 kDa		1	1
241	60S ribosomal protein L28 OS=Homo sapiens OX=9606 GN=RPL28 PE=1 SV=3	RL28_HUMAN	RPL28	16 kDa		1	1
242	Lipocalin-1 OS=Homo sapiens OX=9606 GN=LCN1 PE=1 SV=1	LCN1_HUMAN	LCN1	19 kDa		1	1
243	Cytochrome c oxidase subunit 5B, mitochondrial OS=Homo sapiens OX=9606 GN=COX5B PE=1 SV=2	COX5B_HUMAN	COX5B	14 kDa		1	0
244	Proteasome subunit beta OS=Homo sapiens OX=9606 GN=PSMB6 PE=1 SV=1	A0A087X2I4_HUMAN (+2)	PSMB6	23 kDa		2	0
245	Cytochrome b-c1 complex subunit 1, mitochondrial OS=Homo sapiens OX=9606 GN=UQCRC1 PE=1 SV=3	QCR1_HUMAN	UQCRC1	53 kDa		1	0
246	Protein S100-A11 OS=Homo sapiens OX=9606 GN=S100A11 PE=1 SV=2	S10AB_HUMAN	S100A11	12 kDa		0	1
247	Importin-7 OS=Homo sapiens OX=9606 GN=IPO7 PE=1 SV=1	IPO7_HUMAN	IPO7	120 kDa		0	1
248	Sterol-4-alpha-carboxylate 3-dehydrogenase, decarboxylating OS=Homo sapiens OX=9606 GN=NSDHL PE=1 SV=2	NSDHL_HUMAN	NSDHL	42 kDa		0	1
249	Splicing factor 45 OS=Homo sapiens OX=9606 GN=RBM17 PE=1 SV=1	SPF45_HUMAN	RBM17	45 kDa		0	2
250	Unconventional myosin-Vc OS=Homo sapiens OX=9606 GN=MYO5C PE=1 SV=2	MYO5C_HUMAN	MYO5C	203 kDa	TRUE	5	0
251	40S ribosomal protein S18 OS=Homo sapiens OX=9606 GN=RPS18 PE=1 SV=3	RS18_HUMAN	RPS18	18 kDa		3	0
252	NADH dehydrogenase [ubiquinone] iron-sulfur protein 3, mitochondrial OS=Homo sapiens OX=9606 GN=NDUFS3 PE=1 SV=1	NDUS3_HUMAN	NDUFS3	30 kDa		3	0
253	Cystatin-S OS=Homo sapiens OX=9606 GN=CST4 PE=1 SV=3	CYTS_HUMAN	CST4	16 kDa	TRUE	2	0
254	Alpha-internexin OS=Homo sapiens OX=9606 GN=INA PE=1 SV=2	AINX_HUMAN	INA	55 kDa	TRUE	4	0
255	Ras-related protein Rab-11A (Fragment) OS=Homo sapiens OX=9606 GN=RAB11A PE=4 SV=1	H3BMH2_HUMAN (+5)	RAB11A	18 kDa		2	0
256	Apoptosis-inducing factor 1, mitochondrial OS=Homo sapiens OX=9606 GN=AIFM1 PE=1 SV=1	AIFM1_HUMAN (+8)	AIFM1	67 kDa		0	2
257	Tropomodulin-1 OS=Homo sapiens OX=9606 GN=TMOD1 PE=1 SV=1	TMOD1_HUMAN (+1)	TMOD1	41 kDa		2	0
258	Proteasome endopeptidase complex OS=Homo sapiens OX=9606 GN=PSMA1 PE=1 SV=1	F5GX11_HUMAN (+2)	PSMA1	27 kDa		2	0
259	Probable ubiquitin carboxyl-terminal hydrolase FAF-X OS=Homo sapiens OX=9606 GN=USP9X PE=1 SV=3	USP9X_HUMAN (+1)	USP9X	292 kDa		0	2
260	Dolichyl-diphosphooligosaccharide--protein glycosyltransferase 48 kDa subunit OS=Homo sapiens OX=9606 GN=DDOST PE=1 SV=1	A0A0C4DGS1_HUMAN (+2)	DDOST	49 kDa		2	0
261	Myosin light polypeptide 6 OS=Homo sapiens OX=9606 GN=MYL6 PE=1 SV=1	B7Z6Z4_HUMAN (+7)	MYL6	27 kDa		2	0
262	Coatomer subunit alpha OS=Homo sapiens OX=9606 GN=COPA PE=1 SV=1	A0A3B3IS84_HUMAN (+6)	COPA	136 kDa		0	1
263	Twinfilin-1 OS=Homo sapiens OX=9606 GN=TWF1 PE=1 SV=3	TWF1_HUMAN (+2)	TWF1	40 kDa		1	0
264	Ras-related protein Ral-A (Fragment) OS=Homo sapiens OX=9606 GN=RALA PE=1 SV=1	H7C3P7_HUMAN	RALA	18 kDa		2	0
265	Leucine--tRNA ligase, cytoplasmic OS=Homo sapiens OX=9606 GN=LARS PE=1 SV=2	SYLC_HUMAN (+9)	LARS	134 kDa		0	1
266	60S ribosomal protein L22-like 1 OS=Homo sapiens OX=9606 GN=RPL22L1 PE=1 SV=1	C9JYQ9_HUMAN (+2)	RPL22L1	14 kDa		1	0
267	Nucleolar RNA helicase 2 OS=Homo sapiens OX=9606 GN=DDX21 PE=1 SV=5	DDX21_HUMAN (+1)	DDX21	87 kDa		1	0
268	B-cell receptor-associated protein 31 OS=Homo sapiens OX=9606 GN=BCAP31 PE=1 SV=3	BAP31_HUMAN (+1)	BCAP31	28 kDa		1	0
269	Spectrin beta chain, non-erythrocytic 5 OS=Homo sapiens OX=9606 GN=SPTBN5 PE=1 SV=2	SPTN5_HUMAN	SPTBN5	417 kDa		0	1
270	Alpha-2-macroglobulin-like protein 1 OS=Homo sapiens OX=9606 GN=A2ML1 PE=1 SV=3	A2ML1_HUMAN	A2ML1	161 kDa		2	0
271	Transmembrane protein 109 OS=Homo sapiens OX=9606 GN=TMEM109 PE=1 SV=1	TM109_HUMAN	TMEM109	26 kDa		2	0
272	60S ribosomal protein L23a OS=Homo sapiens OX=9606 GN=RPL23A PE=1 SV=1	RL23A_HUMAN	RPL23A	18 kDa		0	2
273	Voltage-dependent anion-selective channel protein 3 OS=Homo sapiens OX=9606 GN=VDAC3 PE=1 SV=1	VDAC3_HUMAN	VDAC3	31 kDa		4	0
274	Proteasome subunit alpha type (Fragment) OS=Homo sapiens OX=9606 GN=PSMA4 PE=1 SV=1	H0YL69_HUMAN (+4)	PSMA4	26 kDa		2	0
275	Heterogeneous nuclear ribonucleoproteins A2/B1 OS=Homo sapiens OX=9606 GN=HNRNPA2B1 PE=1 SV=2	ROA2_HUMAN (+1)	HNRNPA2B1	37 kDa		2	0
276	Transmembrane emp24 domain-containing protein 9 OS=Homo sapiens OX=9606 GN=TMED9 PE=1 SV=2	TMED9_HUMAN	TMED9	27 kDa		2	0
277	Alpha-2-HS-glycoprotein OS=Homo sapiens OX=9606 GN=AHSG PE=1 SV=2	FETUA_HUMAN	AHSG	39 kDa		1	0
278	Transcription intermediary factor 1-beta OS=Homo sapiens OX=9606 GN=TRIM28 PE=1 SV=5	TIF1B_HUMAN (+1)	TRIM28	89 kDa		0	1
279	U2 small nuclear ribonucleoprotein B'' OS=Homo sapiens OX=9606 GN=SNRPB2 PE=1 SV=1	RU2B_HUMAN	SNRPB2	25 kDa		0	2
280	m-AAA protease-interacting protein 1, mitochondrial OS=Homo sapiens OX=9606 GN=MAIP1 PE=1 SV=1	MAIP1_HUMAN	MAIP1	33 kDa		0	1
281	Small proline-rich protein 2A OS=Homo sapiens OX=9606 GN=SPRR2A PE=1 SV=1	SPR2A_HUMAN (+4)	SPRR2A	8 kDa		2	0
282	Stomatin-like protein 2, mitochondrial OS=Homo sapiens OX=9606 GN=STOML2 PE=1 SV=1	STML2_HUMAN (+1)	STOML2	39 kDa		1	0
283	Transmembrane protein 33 OS=Homo sapiens OX=9606 GN=TMEM33 PE=1 SV=2	TMM33_HUMAN	TMEM33	28 kDa		1	0
284	60S ribosomal protein L22 (Fragment) OS=Homo sapiens OX=9606 GN=RPL22 PE=1 SV=1	K7EMH1_HUMAN (+2)	RPL22	10 kDa		1	0
285	Reticulocalbin-1 OS=Homo sapiens OX=9606 GN=RCN1 PE=1 SV=1	RCN1_HUMAN	RCN1	39 kDa		0	2
286	Proteasome subunit alpha type-5 OS=Homo sapiens OX=9606 GN=PSMA5 PE=1 SV=3	PSA5_HUMAN	PSMA5	26 kDa		1	0
287	Very-long-chain 3-oxoacyl-CoA reductase OS=Homo sapiens OX=9606 GN=HSD17B12 PE=1 SV=2	DHB12_HUMAN	HSD17B12	34 kDa		1	0
288	NADH dehydrogenase [ubiquinone] 1 alpha subcomplex subunit 8 OS=Homo sapiens OX=9606 GN=NDUFA8 PE=1 SV=3	NDUA8_HUMAN	NDUFA8	20 kDa		1	0
289	14-3-3 protein theta (Fragment) OS=Homo sapiens OX=9606 GN=YWHAQ PE=1 SV=1	E9PG15_HUMAN	YWHAQ	17 kDa	TRUE	0	1
290	Cell division control protein 42 homolog OS=Homo sapiens OX=9606 GN=CDC42 PE=1 SV=2	CDC42_HUMAN	CDC42	21 kDa		1	0
291	Guanine nucleotide-binding protein subunit alpha-12 OS=Homo sapiens OX=9606 GN=GNA12 PE=1 SV=4	GNA12_HUMAN	GNA12	44 kDa		3	0
292	Haloacid dehalogenase-like hydrolase domain-containing 5 OS=Homo sapiens OX=9606 GN=HDHD5 PE=1 SV=1	HDHD5_HUMAN (+1)	HDHD5	46 kDa		0	1
293	RNA-binding protein FUS OS=Homo sapiens OX=9606 GN=FUS PE=1 SV=1	FUS_HUMAN (+2)	FUS	53 kDa		0	1
294	Mitochondrial import receptor subunit TOM40 homolog (Fragment) OS=Homo sapiens OX=9606 GN=TOMM40 PE=1 SV=8	K7EJ57_HUMAN (+2)	TOMM40	22 kDa		1	0
295	Plastin-3 OS=Homo sapiens OX=9606 GN=PLS3 PE=1 SV=1	A0A0A0MSQ0_HUMAN (+3)	PLS3	69 kDa		0	1
296	Trifunctional enzyme subunit alpha, mitochondrial OS=Homo sapiens OX=9606 GN=HADHA PE=1 SV=1	A0A2R8Y4F5_HUMAN (+2)	HADHA	79 kDa		1	0
297	Lactadherin OS=Homo sapiens OX=9606 GN=MFGE8 PE=1 SV=3	MFGM_HUMAN (+2)	MFGE8	43 kDa		1	0
298	Serine/arginine repetitive matrix protein 2 OS=Homo sapiens OX=9606 GN=SRRM2 PE=1 SV=2	SRRM2_HUMAN	SRRM2	300 kDa		0	1
299	ATP5MF-PTCD1 readthrough OS=Homo sapiens OX=9606 GN=ATP5MF-PTCD1 PE=4 SV=1	G3V325_HUMAN	ATP5MF-PTCD1	84 kDa		1	0
300	Dystrophin OS=Homo sapiens OX=9606 GN=DMD PE=1 SV=1	A0A075B6G3_HUMAN (+6)	DMD	427 kDa		1	0
301	Glutamate dehydrogenase 1, mitochondrial OS=Homo sapiens OX=9606 GN=GLUD1 PE=1 SV=2	DHE3_HUMAN (+2)	GLUD1	61 kDa		1	0
302	Cornifin-A OS=Homo sapiens OX=9606 GN=SPRR1A PE=1 SV=2	SPR1A_HUMAN (+1)	SPRR1A	10 kDa		1	0
END OF FILE
